# Unconventional components complement the cryptic kinetochore of the ciliate *Tetrahymena thermophila*

**DOI:** 10.1101/2025.11.28.691167

**Authors:** Emine I. Ali, Maximilian W. D. Raas, Laura E. van Rooijen, Paula Sobrevals Alcaraz, Harmjan R. Vos, Eelco C. Tromer, Berend Snel, Geert J.P.L. Kops

**Affiliations:** Oncode Institute, Utrecht, the Netherlands; Hubrecht Institute, Royal Netherlands Academy of Arts and Sciences (KNAW), Utrecht, the Netherlands; University Medical Center Utrecht, Utrecht, the Netherlands; Theoretical Biology & Bioinformatics, Department of Biology, Faculty of Science, Utrecht University, Utrecht, the Netherlands; Center for Molecular Medicine, Molecular Cancer Research, University Medical Center Utrecht, Utrecht, the Netherlands; Cell Biochemistry, Groningen Biomolecular Sciences and Biotechnology Institute, Faculty of Science and Engineering, University of Groningen, Groningen, the Netherlands

## Abstract

The accurate segregation of chromosomes is mediated by kinetochores, multi-protein structures that connect centromeric chromatin to the dynamic microtubules of the spindle apparatus. Comparative genomics surveys predict a complex kinetochore in the last eukaryotic common ancestor (LECA) and recurrent loss or replacement of its subcomplexes across the eukaryotic tree of life. Understanding kinetochore composition and organization in diverse lineages can reveal the trajectories of kinetochore evolution in eukaryotes and aid in dissecting the function of each subcomplex. *Tetrahymena thermophila* is a unicellular eukaryote of the phylum Ciliophora with a largely elusive kinetochore composition. Here, we leverage proximity proteomics coupled to deep homology detection approaches to identify 16 kinetochore proteins in *T. thermophila*, dubbed KiTTs (**<u>Ki</u>**netochore of ***<u>T</u>****etrahymena **<u>t</u>**hermophila* 1-16). We find that nine KiTTs (3-9 + 15-16) are cryptic orthologs of conventional kinetochore proteins that previously remained undetected due to extensive sequence divergence. Four KiTTs (10-13) are not orthologous to known subunits and therefore represent unconventional kinetochore proteins. Super-resolution imaging places three of these novel proteins (KiTT10/11/13) at the inner kinetochore, whereas the fourth (KiTT12) localizes near the MIS12 complex at the outer kinetochore. RNAi-mediated depletion of KiTT12 reduces levels of the outer kinetochore protein KiTT1^NDC80^ and causes chromosome segregation errors, showcasing a bona fide role at the kinetochore. Our work reveals a unique kinetochore composition in a ciliate, providing new insights into the evolution of an essential cellular protein machine.
