## Supplementary material for "Unconventional components complement the cryptic kinetochore of the ciliate *Tetrahymena thermophila*": Table S3

### Sheet: Table_S3
Table S3
Cell cycle expression Analysis
Tabs	I. Candidates - data used for Figure 2E (specifically the min-max normalized values for the RNA-seq data)

### Sheet: I. candidates
		3	4	5	6	7	8	9	10	11				21	22	23	24	25	26	27	28	29	30	31	32	33	34	35	36	37	38
min-max		0	30	60	90	120	150	180	210	240		min-max		Ll	Lm	Lh	S0	S3	S6	S9	S15	S24	C0	C4	C6	C8	C10	C12	C14	C16	C18
TTHERM_00486070	CPD1	0.0361564	0.37674	0.749059	0.864779	0.813172	0.481653	0.24182	0.259228	0.42838		TTHERM_00486070	CPD1	0.41648	0.374293	0.350422	0.117388	0.218103	0.0217619	0.152537	0.104488	0.147977	0.0139771	0.898964	0.818652	0.459502	0.241901	0.235495	0.471645	0.434423	0.262152
TTHERM_00728870	CPH1	0.039629	0.523765	0.687872	0.773039	0.941638	0.614303	0.207155	0.217767	0.410843		TTHERM_00728870	CPH1	0.36737	0.307269	0.297307	0.243376	0.190738	0.0960344	0.120642	0.113882	0.142311	0.027714	0.924552	0.772987	0.483929	0.561582	0.64493	0.606783	0.386012	0.262827
TTHERM_00784325	MIS18	0.200678	0.155162	0.299128	0.387952	0.484981	0.671039	0.428401	0.198763	0.177153		TTHERM_00784325	MIS18	0.511581	0.533032	0.3683	0.035161	0.11183	0.109515	0.0285797	0.127898	0.0685297	0.0107557	0.789578	0.93928	0.888539	0.466993	0.137318	0.245229	0.441375	0.359964
TTHERM_00475350	KiTT1	0.013454	0.351296	0.485885	0.647609	0.984836	0.822777	0.302832	0.164098	0.219162		TTHERM_00475350	KiTT1	0.246218	0.16368	0.203386	0.135193	0.0911489	0.0425797	0.0617791	0.0512525	0.0842146	0.0695421	0.952659	0.969736	0.550035	0.269572	0.24873	0.302594	0.35877	0.190026
TTHERM_00161298	KiTT2	0.0260603	0.371235	0.73858	0.825312	0.865866	0.669551	0.372247	0.285143	0.395701		TTHERM_00161298	KiTT2	0.344944	0.249552	0.304403	0.0631216	0.109733	0.0566595	0.0969604	0.0960322	0.0931733	0.0258076	0.965319	0.739781	0.388779	0.403312	0.49311	0.494734	0.23058	0.100276
TTHERM_00312495	KiTT3	0.0195506	0.256908	0.403218	0.556332	0.798683	0.708079	0.298659	0.186531	0.172513		TTHERM_00312495	KiTT3	0	0	0	0	0	0	0	0	0	0	0	0	0	0	0	0	0	0
TTHERM_01142690	KiTT4	0.0874672	0.569524	0.763938	0.810152	0.824493	0.547531	0.257405	0.172143	0.243242		TTHERM_01142690	KiTT4	0.263532	0.243169	0.223001	0.233353	0.241756	0.22053	0.149192	0.170385	0.132745	0.194115	0.892968	0.832348	0.41564	0.271346	0.325541	0.455427	0.429926	0.226527
TTHERM_00081102	KiTT5	0.0568908	0.343552	0.345393	0.521897	0.701457	0.689812	0.270916	0.0539207	0.0982166		TTHERM_00081102	KiTT5	0.28978	0.277473	0.29464	0.34714	0.244071	0.23319	0.0931916	0.114112	0.22048	0.112107	0.892474	0.788564	0.368933	0.164405	0.313816	0.380249	0.332599	0.0774074
TTHERM_00459295	KiTT6	0.0495521	0.259251	0.406916	0.565485	0.792273	0.570434	0.218363	0.0987808	0.0922808		TTHERM_00459295	KiTT6	0.313013	0.206487	0.258991	0.163268	0.13702	0.224536	0.0814337	0.237841	0.123115	0.162965	0.904937	0.875102	0.439737	0.231233	0.322152	0.310339	0.354001	0.239684
TTHERM_00669060	KiTT7	0.0337483	0.361902	0.443955	0.651214	0.865637	0.630945	0.274239	0.171878	0.23005		TTHERM_00669060	KiTT7	0.148659	0.132889	0.190425	0.0701855	0.0831257	0.0430411	0.0740797	0.0785801	0.110257	0.0483882	0.994316	0.715761	0.468911	0.282234	0.483011	0.589889	0.333383	0.109868
TTHERM_01212850	KiTT8	0.023846	0.291981	0.417132	0.574617	0.731693	0.661551	0.303736	0.194972	0.345		TTHERM_01212850	KiTT8	0.166963	0.140427	0.131338	0.0764213	0.0753102	0.0195979	0.120476	0.157375	0.28074	0.072717	0.906878	0.969161	0.742637	0.573438	0.472155	0.494704	0.534695	0.471737
TTHERM_00471750	KiTT9	0.0142442	0.286381	0.412689	0.651166	0.813769	0.806207	0.338239	0.177326	0.190515		TTHERM_00471750	KiTT9	0.304026	0.214118	0.31399	0.0559734	0.0952645	0.123573	0.15561	0.180077	0.205163	0.0431897	0.727048	0.955336	0.545045	0.332587	0.334717	0.413654	0.387032	0.32457
TTHERM_00056030	KiTT10	0.634302	0.129472	0.0464202	0.128395	0.127413	0.116286	0.183324	0.117849	0.19948		TTHERM_00056030	KiTT10	0.269958	0.313808	0.421975	0.373968	0.341672	0.257295	0.356296	0.110582	0.165825	0.451197	0.988574	0.737623	0.39373	0.331006	0.374272	0.364109	0.270102	0.173736
TTHERM_00463460	KiTT11	0.175914	0.254213	0.583634	0.696185	0.544396	0.628114	0.293084	0.15001	0.177728		TTHERM_00463460	KiTT11	0.390539	0.255751	0.13582	0.161482	0.0987814	0.113447	0.125356	0.139786	0.125056	0.041578	0.951013	0.607338	0.158085	0.0378636	0.191751	0.198442	0.161006	0.0995222
TTHERM_00241730	KiTT12	0.0266313	0.233919	0.361671	0.565167	0.810164	0.85369	0.47987	0.222864	0.209439		TTHERM_00241730	KiTT12	0.155523	0.144479	0.110931	0.0546568	0.0423855	0.024507	0.0965894	0.0835278	0.0571859	0.0501191	0.565824	0.802359	0.97319	0.519666	0.371286	0.260012	0.279163	0.336837
TTHERM_00218939	KiTT13	0.18872	0.36866	0.319071	0.396835	0.508684	0.582452	0.318165	0.135237	0.139554		TTHERM_00218939	KiTT13	0.414965	0.377017	0.282667	0.49236	0.146627	0.323155	0.127929	0.341278	0.287178	0.164758	0.583558	0.298686	0.175352	0.15453	0.149874	0.219777	0.269196	0.242136
TTHERM_00488194	KITT14	0.00318523	0.249249	0.400315	0.577777	0.764882	0.591918	0.347634	0.230129	0.244403		TTHERM_00488194	KITT14	0.351455	0.363241	0.377868	0.0991121	0.268506	0.156276	0.232024	0.200137	0.262613	0.150355	0.927666	0.960698	0.755431	0.571957	0.540744	0.633015	0.628395	0.542224
TTHERM_00886965	KiTT15	0.0348049	0.507026	0.493766	0.497872	0.80536	0.708504	0.230337	0.191021	0.234158		TTHERM_00886965	KiTT15	0.141383	0.221493	0.269068	0.105981	0.0979285	0.0537054	0.16194	0.10343	0.068398	0.0723176	0.89515	0.879707	0.413682	0.230346	0.428147	0.505153	0.460816	0.314754
TTHERM_00585140	KiTT16	0.0169408	0.146449	0.330794	0.457453	0.827346	0.754656	0.377276	0.123826	0.114098		TTHERM_00585140	KiTT16	0.215894	0.127808	0.143509	0.0755752	0.077205	0.0838952	0.0272993	0.0820318	0.0772787	0.0495589	0.764639	0.84555	0.347133	0.277053	0.274342	0.229576	0.161539	0.164183
TTHERM_00932010	932010	0.00512548	0.0502023	0.191178	0.332722	0.590488	0.706277	0.496968	0.251602	0.186088		TTHERM_00932010	932010	0.407435	0.393852	0.397673	0.134523	0.23915	0.11789	0.236241	0.212246	0.187627	0.0672298	0.913454	0.84048	0.71663	0.75122	0.858001	0.759055	0.440554	0.329043
TTHERM_00841205	CENP-E	0.0404493	0.161624	0.301602	0.420679	0.741739	0.848723	0.45447	0.309226	0.223505		TTHERM_00841205	CENP-E	0.297853	0.314049	0.253135	0.30778	0.243182	0.160894	0.276631	0.220582	0.231712	0.032924	0.957364	0.838851	0.536742	0.351055	0.332655	0.530763	0.487475	0.306705
TTHERM_00426160	GCP2	0.00294426	0.242423	0.412492	0.6054	0.804654	0.615804	0.373653	0.253014	0.282306		TTHERM_00426160	GCP2	0.107967	0.107921	0.0877012	0.114941	0.155313	0.0566838	0.190736	0.25797	0.339352	0.0354596	0.844551	0.972053	0.643569	0.510491	0.399851	0.407973	0.445668	0.393394
TTHERM_00112620	GCP3	0.00603821	0.272187	0.361687	0.553971	0.775191	0.66416	0.474628	0.299328	0.31986		TTHERM_00112620	GCP3	0.138826	0.167685	0.198093	0.214094	0.287717	0.138603	0.261723	0.321246	0.454278	0.148303	0.848529	0.798056	0.583339	0.488234	0.462556	0.453711	0.443328	0.394681
TTHERM_00522990	GCP5A	0.0393481	0.30988	0.524336	0.614873	0.805878	0.69953	0.349067	0.273526	0.336166		TTHERM_00522990	GCP5A	0.135439	0.173314	0.174415	0.184291	0.223436	0.172333	0.0936119	0.21953	0.317659	0.0577049	0.923029	0.854354	0.590592	0.533791	0.516861	0.454659	0.430526	0.300387
TTHERM_00378930	GCP5B	0.0233129	0.500659	0.595564	0.745194	0.863042	0.714944	0.400432	0.300061	0.441542		TTHERM_00378930	GCP5B	0.0736989	0.0976312	0.148917	0.102323	0.116462	0.0321757	0.0711163	0.0605042	0.135794	0.106736	0.865995	0.821057	0.529587	0.352101	0.363662	0.377615	0.396077	0.297023
TTHERM_00790940	KIN13A	0.00105594	0.172312	0.298655	0.481908	0.674323	0.726597	0.519323	0.278622	0.236428		TTHERM_00790940	KIN13A	0.158264	0.210936	0.161251	0.163223	0.344597	0.186221	0.318219	0.329972	0.444104	0.343986	0.920254	0.857423	0.480786	0.39921	0.476325	0.481976	0.464095	0.462004
TTHERM_00637750	KIN34	0.00806476	0.3081	0.4064	0.642103	0.928695	0.677671	0.289783	0.175666	0.218467		TTHERM_00637750	KIN34	0.32702	0.293678	0.332801	0.123829	0.179582	0.0726548	0.121699	0.0775212	0.131278	0.0226709	0.980566	0.849419	0.642817	0.4483	0.470507	0.647987	0.488077	0.371999
TTHERM_00649435	DLC2	0.131081	0.363342	0.312363	0.447329	0.670394	0.986977	0.833214	0.545884	0.414619		TTHERM_00649435	DLC2	0	0	0	0	0	0	0	0	0	0	0	0	0	0	0	0	0	0
TTHERM_00467535	W7X293	0.0388532	0.239918	0.526832	0.648572	0.915806	0.817791	0.357253	0.215313	0.330532		TTHERM_00467535	W7X293	0.19659	0.16982	0.177446	0.0675587	0.234401	0.240486	0.242283	0.289974	0.223466	0.145185	0.858924	0.536346	0.293895	0.204365	0.357047	0.474195	0.349194	0.271086
		12	13	14	15	16	17	18	19	20				39	40	41	42	43	44	45	46	47	48	49	50	51	52	53	54	55	56
z-score		0	30	60	90	120	150	180	210	240		z-score		Ll	Lm	Lh	S0	S3	S6	S9	S15	S24	C0	C4	C6	C8	C10	C12	C14	C16	C18
TTHERM_00486070	CPD1	-2.11276	-0.0712654	0.90361	1.12121	1.03732	0.265926	-0.663865	-0.546956	0.0667787		TTHERM_00486070	CPD1	0.456086	0.279429	0.176169	-0.892946	-0.412476	-1.38306	-0.721372	-0.956824	-0.743478	-1.42427	2.2103	1.94996	0.607438	-0.324874	-0.346111	0.679441	0.52898	-0.220195
TTHERM_00728870	CPH1	-1.66104	0.195688	0.69451	0.934521	1.35749	0.475139	-0.957289	-0.867564	-0.171455		TTHERM_00728870	CPH1	0.0916238	-0.167122	-0.236247	-0.439839	-0.691518	-1.17369	-1.05495	-1.07688	-0.928514	-1.55911	1.93487	1.5075	0.514577	0.826552	1.10487	0.964592	0.173265	-0.380257
TTHERM_00784325	MIS18	-0.580758	-0.847643	-0.0885484	0.305099	0.681897	1.24479	0.517362	-0.581489	-0.650706		TTHERM_00784325	MIS18	0.691603	0.765007	0.209859	-1.15949	-0.795967	-0.847985	-1.18831	-0.722277	-0.993381	-1.2791	1.48064	1.84339	1.72557	0.54281	-0.694338	-0.247553	0.467327	0.17843
TTHERM_00475350	KiTT1	-1.60712	-0.193968	0.260227	0.742041	1.58457	1.18942	-0.37987	-0.91261	-0.682685		TTHERM_00475350	KiTT1	-0.012136	-0.377277	-0.213454	-0.50521	-0.723474	-0.982251	-0.877018	-0.941726	-0.758197	-0.83492	2.30049	2.34262	1.13094	0.0892882	0.0117953	0.244703	0.459526	-0.303371
TTHERM_00161298	KiTT2	-1.94116	-0.382677	0.831055	1.0685	1.19762	0.637317	-0.379009	-0.728151	-0.303499		TTHERM_00161298	KiTT2	0.301622	-0.0965035	0.117551	-0.980095	-0.74198	-1.01955	-0.814445	-0.809972	-0.822891	-1.18086	2.30382	1.66966	0.454258	0.538239	0.846456	0.870279	-0.17072	-0.786875
TTHERM_00312495	KiTT3	-1.66014	-0.288768	0.26045	0.740861	1.32682	1.05759	-0.162725	-0.616999	-0.657094		TTHERM_00312495	KiTT3	0	0	0	0	0	0	0	0	0	0	0	0	0	0	0	0	0	0
TTHERM_01142690	KiTT4	-1.46618	0.455764	0.893305	0.998143	1.03433	0.270164	-0.631589	-0.930643	-0.623294		TTHERM_01142690	KiTT4	-0.269751	-0.354671	-0.52458	-0.399494	-0.362201	-0.479685	-0.871413	-0.736889	-0.960212	-0.619208	2.26044	2.06524	0.456125	-0.216247	0.0634052	0.658271	0.505199	-0.508525
TTHERM_00081102	KiTT5	-1.13239	0.165161	0.173585	0.744582	1.19845	1.09064	-0.184995	-1.1803	-0.874732		TTHERM_00081102	KiTT5	-0.062497	-0.0729856	-0.0275015	0.265761	-0.247667	-0.315353	-1.10945	-0.986227	-0.382207	-1.03	2.26889	1.95577	0.343987	-0.671114	0.119686	0.403802	0.170363	-1.24968
TTHERM_00459295	KiTT6	-1.23304	-0.116238	0.411728	0.909133	1.38362	0.853164	-0.382398	-0.918269	-0.907694		TTHERM_00459295	KiTT6	0.109266	-0.385422	-0.136922	-0.666939	-0.793229	-0.301794	-1.07851	-0.224389	-0.857632	-0.612929	2.22718	2.14625	0.619496	-0.28862	0.163301	0.0899723	0.268374	-0.376231
TTHERM_00669060	KiTT7	-1.57371	-0.104015	0.222527	0.959973	1.63336	0.895073	-0.473678	-0.909981	-0.649552		TTHERM_00669060	KiTT7	-0.431019	-0.507616	-0.262708	-0.805321	-0.746027	-0.950243	-0.784794	-0.762248	-0.605496	-0.918153	2.28318	1.58433	0.796936	0.120319	0.868973	1.21287	0.325922	-0.608606
TTHERM_01212850	KiTT8	-1.6565	-0.368413	0.163562	0.749676	1.29726	1.08838	-0.319452	-0.81445	-0.140065		TTHERM_01212850	KiTT8	-0.581832	-0.699859	-0.742805	-0.991364	-1.00395	-1.27109	-0.790479	-0.623105	-0.117571	-1.00799	1.76343	1.91159	1.34522	0.865306	0.555474	0.627791	0.752277	0.536617
TTHERM_00471750	KiTT9	-1.61424	-0.358177	0.156496	0.884994	1.28263	1.23498	-0.12347	-0.775956	-0.687259		TTHERM_00471750	KiTT9	0.0408271	-0.38768	-0.00143799	-1.18065	-0.96605	-0.830208	-0.675003	-0.518695	-0.392487	-1.25099	1.64329	2.32734	1.00872	0.163576	0.18363	0.526983	0.415708	0.11394
TTHERM_00056030	KiTT10	2.13017	-0.283527	-0.737043	-0.278084	-0.280875	-0.346132	0.020208	-0.333475	0.108762		TTHERM_00056030	KiTT10	-0.479466	-0.239587	0.304246	0.0698944	-0.103255	-0.555666	-0.0238122	-1.43276	-1.11979	0.456175	2.68491	1.72132	0.156869	-0.148326	0.074349	0.0143218	-0.482148	-1.02738
TTHERM_00463460	KiTT11	-0.894279	-0.468503	0.700796	1.02659	0.643614	0.888663	-0.238791	-0.907825	-0.750262		TTHERM_00463460	KiTT11	0.771661	0.211296	-0.39851	-0.257043	-0.576716	-0.501366	-0.431727	-0.356479	-0.433541	-0.890021	2.85439	1.66603	-0.278776	-0.91118	-0.110613	-0.0724935	-0.250371	-0.579767
TTHERM_00241730	KiTT12	-1.60336	-0.624484	-0.105339	0.616404	1.3509	1.45747	0.319319	-0.685869	-0.725037		TTHERM_00241730	KiTT12	-0.376314	-0.415087	-0.564447	-0.844262	-0.90212	-0.997211	-0.627344	-0.700066	-0.824865	-0.860906	1.24146	1.93761	2.42349	1.07383	0.559837	0.0992787	0.157624	0.426743
TTHERM_00218939	KiTT13	-0.468931	0.240055	0.0225502	0.302727	0.732344	0.758764	0.0645917	-0.866333	-0.785768		TTHERM_00218939	KiTT13	0.594569	0.429409	-0.0775019	0.937368	-0.683825	0.154512	-0.783022	0.312624	0.02461	-0.584728	1.32202	0.101444	-0.529524	-0.638426	-0.672092	-0.30453	-0.0855727	-0.216344
TTHERM_00488194	KITT14	-2.18836	-0.30467	0.299932	0.777748	1.20535	0.820391	0.119828	-0.415543	-0.314681		TTHERM_00488194	KITT14	-0.285789	-0.236672	-0.177227	-1.52508	-0.661073	-1.20799	-0.832898	-0.983569	-0.684757	-1.2465	1.7165	1.81312	1.18963	0.564553	0.458252	0.796215	0.780236	0.46291
TTHERM_00886965	KiTT15	-1.58054	0.444133	0.284671	0.422711	1.22754	0.946306	-0.566235	-0.68896	-0.489622		TTHERM_00886965	KiTT15	-0.670757	-0.199045	-0.0410069	-0.773119	-0.804284	-1.03457	-0.485373	-0.769597	-0.946723	-0.928236	1.90785	1.87144	0.529604	-0.188274	0.615774	0.869779	0.674518	0.0662959
TTHERM_00585140	KiTT16	-1.32227	-0.646149	0.0637345	0.53485	1.41088	1.23233	0.234082	-0.744372	-0.763075		TTHERM_00585140	KiTT16	0.0763358	-0.39672	-0.310689	-0.686056	-0.680799	-0.646256	-0.978625	-0.648021	-0.675005	-0.846347	2.28509	2.57566	0.663554	0.368902	0.357642	0.136397	-0.202376	-0.239315
TTHERM_00932010	932010	-1.48268	-1.16905	-0.36075	0.253649	1.0606	1.34982	0.847361	-0.1041	-0.394848		TTHERM_00932010	932010	-0.0363987	-0.0839649	-0.0738561	-1.16942	-0.708709	-1.27806	-0.716669	-0.818126	-0.921539	-1.49484	1.51031	1.32284	0.976298	1.07917	1.37117	1.09189	0.0887649	-0.32982
TTHERM_00841205	CENP-E	-1.53884	-0.895617	-0.250581	0.252926	1.28128	1.54545	0.369494	-0.195055	-0.569057		TTHERM_00841205	CENP-E	-0.29912	-0.214489	-0.521239	-0.245868	-0.567633	-1.0013	-0.397717	-0.683179	-0.626181	-1.72699	2.39827	1.9801	0.780943	-0.0521571	-0.127722	0.767916	0.567308	-0.272667
TTHERM_00426160	GCP2	-2.04665	-0.499701	0.223897	0.826658	1.34968	0.870358	0.0713419	-0.488821	-0.306764		TTHERM_00426160	GCP2	-0.845334	-0.845108	-0.935315	-0.816105	-0.640813	-1.07268	-0.492261	-0.213323	0.112169	-1.16619	1.90422	2.31658	1.23155	0.754141	0.343447	0.375552	0.521354	0.315669
TTHERM_00112620	GCP3	-2.0968	-0.441232	-0.0473723	0.612237	1.24088	0.904975	0.389192	-0.339798	-0.222083		TTHERM_00112620	GCP3	-1.08987	-0.937599	-0.785541	-0.701945	-0.342869	-1.08886	-0.466996	-0.18339	0.421264	-1.04504	2.05703	1.88265	0.992618	0.579552	0.464751	0.42858	0.38216	0.160395
TTHERM_00522990	GCP5A	-1.85793	-0.472206	0.427218	0.754986	1.39068	1.05953	-0.297273	-0.646375	-0.358629		TTHERM_00522990	GCP5A	-0.920561	-0.736317	-0.727261	-0.678576	-0.489736	-0.737404	-1.13732	-0.509531	-0.0597535	-1.32837	2.18629	1.97147	1.04617	0.832109	0.768054	0.520365	0.421385	-0.149426
TTHERM_00378930	GCP5B	-2.09668	0.0611807	0.393264	0.855644	1.22053	0.782063	-0.319451	-0.733249	-0.163295		TTHERM_00378930	GCP5B	-0.841258	-0.727872	-0.474503	-0.704937	-0.628648	-1.05315	-0.852424	-0.90776	-0.536583	-0.677057	2.23299	2.10538	1.10104	0.410458	0.464592	0.518397	0.600029	0.185664
TTHERM_00790940	KIN13A	-2.16839	-0.631547	-0.0241249	0.569844	0.986178	1.06275	0.687885	-0.182924	-0.299668		TTHERM_00790940	KIN13A	-1.09103	-0.831464	-1.07491	-1.06326	-0.189813	-0.962837	-0.313837	-0.258431	0.26741	-0.193297	2.29755	2.04537	0.424197	0.0583136	0.4143	0.440194	0.358399	0.349712
TTHERM_00637750	KIN34	-1.75189	-0.200511	0.17007	0.890862	1.58115	0.993781	-0.306671	-0.798497	-0.578297		TTHERM_00637750	KIN34	-0.0477883	-0.190338	-0.0503184	-0.942525	-0.67101	-1.20813	-0.949269	-1.17873	-0.901858	-1.48575	1.93215	1.61026	1.02099	0.375652	0.443081	1.05434	0.551529	0.134813
TTHERM_00649435	DLC2	-1.70248	-0.525897	-0.730635	-0.139911	0.614772	1.46993	1.0816	0.204587	-0.271963		TTHERM_00649435	DLC2	0	0	0	0	0	0	0	0	0	0	0	0	0	0	0	0	0	0
TTHERM_00467535	W7X293	-1.7452	-0.702012	0.394399	0.746055	1.35328	1.1492	-0.179814	-0.765496	-0.250417		TTHERM_00467535	W7X293	-0.514312	-0.668179	-0.654283	-1.29754	-0.294881	-0.26834	-0.254608	0.00860049	-0.368686	-0.818027	2.6306	1.23447	0.00953181	-0.472396	0.347716	0.940722	0.312254	-0.0930109
