## Supplementary material for "Unconventional components complement the cryptic kinetochore of the ciliate *Tetrahymena thermophila*": Table S4

### Sheet: Sheet1
Plasmid: pKiTT1NDC80-HA3TurboID-NEO4 (C-terminal tag)
GB_Ndc80_FW	tggagctccaccgcggtggcggccgctctagagcatgcgctagc
GB_Ndc80_RV	caggcctagaacctcccaagcttgatctac
GB_Turbo_FW	cttgggaggttctaggcctgttggatccTACCCTTACGATGTTCCTGATTA
GB_Turbo_RV	gaccgattcagttcgctcaactagttcacttttcagcagatcttaaag
Plasmid: pKiTT2NUF2-HA3TurboID-NEO4 (C-terminal tag)
NUF2_3FW_SacI	tttGAGCTCtcggattaccacatggatttgatt
NUF2_3RV_BamHI	aggGgatccatctatttattctgaattaagtagt
NUF2_UTR_FW_HindIII	gcaaagctttgaagctactatcaagcaataaaatacc
NUF2_UTR_RV_KpnI	aaaggtaccaagtgcttgttcctaactgtagact
Plasmid: pKiTT2NUF2-HA3Spot-NEO4 (C-terminal tag)
Spot-HA_RV	CAACTAGTagaagaccaatgagaaacagctctaactctgtcaggGCTAGCAGATCCAGCA
Plasmid: pmCherry-KiTT2NUF2-NEO5 (N-terminal tag)
Nuf2_5NG_FW	CTAAAGGGAACAAAAGCTGGAGCTCcctgccatcagtctcagaa
Nuf2_51NG_RV	CCATACTTTGAAGATATCAAGTCGACgaatattactggtattttaaagcacc
Nuf2_NNG_FW	gggtatggatgaattatataaaGGATCCagttaataaactccatagtca
Nuf2_NNG_RV	CTCACTATAGGGCGAATTGGGTACCattcctactagatctagcatttgc
mCh_N_FW	TAATAATACTAAACTTAAACATatgAGGCCTATGGTTTCAAAAGGAGAAGAAGATA
mCh_N_RV	ACCtcccaagcttgatctacctcTTGAACCTCCTTTGTAAAGTTCATCCATACCACCAG
Nuf2_NmCh_FW	agatcaagcttgggaGGTTCTCATATGagttaataaactccatagtcataat
Plasmid: pKiTT2NUF2hpCYH (RNAi)
NUF2_Ri_apa_FW	ATGGGCCCgcaaatgctagatctagtaggaat
NUF2_Ri_xho_RV	ATCTCGAGgaatgtcttcctatgcttagtgaa
Nuf2i_PmeMlu_FW	ataGTTTAAACacgcgtgcaaatgctagatctagtaggaat
Nuf2i_SalXma_RV	TACcccggggtcgacgaatgtcttcctatgcttagtgaa
KiTT3SPC24-HA3TurboID-NEO4 (C-terminal tag)
MS_3'FW	GGCGGCCGCTCTAGAGCATGCGCTAGCtgctatccaggatcaacatattagtcag
MS_3'RV	CCTCCCAAGCTTGATCTACCTCTTGAACCTCCaatgtaagaagtttatatttcttcaacc
MS_3'UTR_FW	gaaaaatgcagcccgggatggagaataaatgataatttaggaaga
MS_3'UTR_RV	GTCGACGGTATCGATAAGCTTGATATCgatggatgaatgaatgaatagcttt
Neo4_RV	cccgggctgcatttttcCAGT
KiTT4SPC25-HA3TurboID-NEO4 (C-terminal tag)
Spc25_3FW	GGCGGCCGCTCTAGAGCATGCGCTAGCgaaagagagcttcaacttg
Spc25_3RV	CCTCCCAAGCTTGATCTACCTCTTGAACCTCCattaataacttccatttagttttttgaag
Spc25_3UTRFW	gaaaaatgcagcccgggtgctaattattgttccaaagtacttc
Spc25_3UTRRV	GTCGACGGTATCGATAAGCTTGATATCactattccaattatcgatactgaaag
Plasmid: pKiTT5MIS12-HA3TurboID-NEO4 (C-terminal tag)
81109_3'_FW	GGGAACAAAAGCTGGAGCTCgaatgtacagatactactttggata
81109_3'_RV	GAACATCGTAAGGGTAGGATCCttaaagaagttcttcgagagctgactat
81109_3'UTR_FW	CTGAATTCGATATCAAGCTTtcacttaataaattataattcccgct
81109_3'UTR_RV	CTATAGGGCGAATTGGGTACCgaagtaattcaaacgaagcac
Plasmid: pKiTT6NSL1-HA3TurboID-NEO4 (C-terminal tag)
459299_3'_FW	GGGAACAAAAGCTGGAGCTCcttaaagagaaagtgctggataaat
459299_3'_RV	GAACATCGTAAGGGTAGGATCCgtcaaataaattacttggcattgtag
459299_3'UTR_FW	CTGAATTCGATATCAAGCTTggatgcattccaataattttaataatact
459299_3'UTR_RV	CTATAGGGCGAATTGGGTACCgcaactttctatagatgctagc
Plasmid: pKiTT6NSL1-mCherry-NEO4 (C-terminal tag)
Plasmid: pKiTT7KNL1-HA3TurboID-NEO4 (C-terminal tag)
669060_3'_FW	GGGAACAAAAGCTGGAGCTCgcagtttattggcaacaaatt
669060_3'_RV	GAACATCGTAAGGGTAGGATCCttcttaatctttagatgtattttat
669060_3'UTR_FW	CTGAATTCGATATCAAGCTTgttaattgatgaaaactcagt
669060_3'UTR_RV	CTATAGGGCGAATTGGGTACCcgtcagagacctttatgtc
Plasmid: pKiTT7KNL1-mCherry-NEO4 (C-terminal tag)
Plasmid: pKiTT9DSN1-HA3TurboID-NEO4 (C-terminal tag)
471750_3'_FW	GGGAACAAAAGCTGGAGCTCgacccagaattaaggttgtatc
471750_3'_RV	GAACATCGTAAGGGTAGGATCCctaaatttaagtttaatttgtttgatcttgaag
471750_3'UTR_FW	CTGAATTCGATATCAAGCTTtccacccttcttttcctacttactac
471750_3'UTR_RV	CTATAGGGCGAATTGGGTACCcctaaatcccttgctacagtttaaccc
Plasmid: pKiTT10-HA3TurboID-NEO4 (C-terminal tag)
56030_3'_FW	GGGAACAAAAGCTGGAGCTCgtcttggatcaatacatgaaaag
56030_3'_RV	GAACATCGTAAGGGTAGGATCCtttgatataatcactagcctaaatttg
56030_3'UTR_FW	CTGAATTCGATATCAAGCTTggtattaagattaaaaatgactggatt
56030_3'UTR_RV	CTATAGGGCGAATTGGGTACCctctactttatgacattaacatgac
Plasmid: pKiTT10-mCherry-NEO4 (C-terminal tag)
Plasmid: pKiTT11-HA3TurboID-NEO4 (C-terminal tag)
463460_3'_FW	GGGAACAAAAGCTGGAGCTCtaactagtagactctaccataaaa
463460_3'_RV	GAACATCGTAAGGGTAGGATCCgataaaacttgtcaatgatttttcaat
463460_3'UTR_FW	CTGAATTCGATATCAAGCTTgagttgcccttagagtgtttgt
463460_3'UTR_RV	CTATAGGGCGAATTGGGTACCagggaaggagcttgaaaaaatgtg
Plasmid: pKiTT12-HA3TurboID-NEO4 (C-terminal tag)
241730_3'_FW	GGGAACAAAAGCTGGAGCTCggaatcttagcttagcaaact
241730_3'_RV	GAACATCGTAAGGGTAGGATCCcttataactacctatctaaccaaat
241730_3'UTR_FW	CTGAATTCGATATCAAGCTTgtttttgaagacagactttaattaa
241730_3'UTR_RV	CTATAGGGCGAATTGGGTACCggcaaatctttatctccatatac
Plasmid: pKiTT12hpCYH (RNAi)
241730i-2_ApaNdeI_FW	GTTGGGCCCcatatgggcggatctacaagtacatc
241730i-2_Xho_RV	AGGCTCGAGgcattttgttattatccaatagg
241730i-2_PmeMlu_FW	ataGTTTAAACacgcgtatgggcggatctacaagtacatc
241730i-2_SalXma_RV	TACcccggggtcgacgcattttgttattatccaatagg
RNAi_SX_FW	taaataataatactaaacttaaaataGTTTAAACacgcgt
RNAi_PM_RV	CTTTTGCATATCCGTTACTTACcccggggtcgac
RNAi_Xho_FW	GATAAAAGAAGAATTCAAAGGctcgag
RNAi_Apa_RV	GTTTTGGTTGGTTGTTTGTTgggccc
Plasmid: pKiTT13-HA3TurboID-NEO4 (C-terminal tag)
218939_3'_FW	GGGAACAAAAGCTGGAGCTCatgaaaagcataaaaggagcta
218939_3'_RV	GAACATCGTAAGGGTAGGATCCaatttctagattatcaaatttaaaaat
218939_3'UTR_FW	CTGAATTCGATATCAAGCTTctggttgcttttaataagccaa
218939_3'UTR_RV	CTATAGGGCGAATTGGGTACCctctgccaaatggtgtttgca
Plasmid: pKiTT14-HA3TurboID-NEO4 (C-terminal tag)
488189_3'_FW	GGGAACAAAAGCTGGAGCTCcattgatgcttagagttttagaa
488189_3'_RV	GAACATCGTAAGGGTAGGATCCatgattggcaaataaattcgtctta
488189_3'UTR_FW	CTGAATTCGATATCAAGCTTcaatctaatttctctaagtacttttaatg
488189_3'UTR_RV	CTATAGGGCGAATTGGGTACCcttccatcacttcaataaatgactt
Plasmid: p932010-HA3TurboID-NEO4 (C-terminal tag)
932010_3'RV	GAACATCGTAAGGGTAGGATCCaatcttttttaattttttgtttttatttaatttatttg
932010_3'FW	CTAAAGGGAACAAAAGCTGGAGCTCgggcaagggaaatgaagtttttcac
932010_3UTR_RV	CGACTCACTATAGGGCGAATTGGGTACCgcatttccttgatttgtttttgg
932010_3UTR_FW	GATCTGAATTCGATATCAAGCTTggtgagctaactgatttattgattg
mNeonGreen-TTHERM_00393260MADBUB-NEO5 (N-terminal tag)
TTHERM_00393260MADBUB_NNGatg_FW	gggtatggatgaattatataaaGGATCCatgatgaatctaggttcttatttttaatc
TTHERM_00393260MADBUB_NNG_RV	CTCACTATAGGGCGAATTGGGTACCcttcgttcatcttagcctctggtta
TTHERM_00393260MADBUB_5NG_FW	CTAAAGGGAACAAAAGCTGGAGCTCctattcctataattgctactatctattt
TTHERM_00393260MADBUB_5NG_RV	CCATACTTTGAAGATATCAAGTCGACtacttatttagctgtattaaaggacc
